# Chemical inhibition of bromodomain proteins in insect stage African trypanosomes perturbs silencing of the Variant Surface Glycoprotein repertoire and results in widespread changes in the transcriptome

**DOI:** 10.1101/2023.01.09.523188

**Authors:** Ethan C. Ashby, Jennifer L. Havens, Johanna Hardin, Danae Schulz

## Abstract

The eukaryotic protozoan parasite *Trypanosoma brucei, spp*. is transmitted by the tsetse fly to both humans and animals, where it causes a fatal disease called African trypanosomiasis. While the parasite lacks canonical DNA sequence specific transcription factors, it does possess histones, histone modifications, and proteins that write, erase, and read histone marks. Chemical inhibition of chromatin interacting bromodomain proteins has previously been shown to perturb bloodstream specific trypanosome processes, including silencing of the Variant Surface Glycoprotein genes (*VSG*s) and immune evasion. Transcriptomic changes that occur in bromodomain inhibited bloodstream parasites mirror many of the changes that occur as parasites developmentally progress from the bloodstream to the insect stage. We performed RNA-seq timecourses to determine the effects of chemical bromodomain inhibition in insect stage parasites using the compound I-BET151. We found that treatment with I-BET151 causes large changes in the transcriptome of insect stage parasites, and also perturbs silencing of *VSG* genes. The transcriptomes of bromodomain inhibited parasites share some features with early metacyclic stage parasites in the fly salivary gland, implicating bromodomain proteins as important for regulating transcript levels for developmentally relevant genes. However, the downregulation of surface procyclin protein that typically accompanies developmental progression is absent in bromodomain inhibited insect stage parasites. We conclude that chemical modulation of bromodomain proteins causes widespread transcriptomic changes in multiple trypanosome life cycle stages. Understanding the gene regulatory processes that facilitate transcriptome remodeling in this highly diverged eukaryote may shed light on how these mechanisms evolved.
