## Supplemental Table 4 for "Chemical inhibition of bromodomain proteins in insect stage African trypanosomes perturbs silencing of the Variant Surface Glycoprotein repertoire and results in widespread changes in the transcriptome"

### Sheet: Biological Process
ID	Name	Bgd count	Result count	Result gene list	Pct of bgd	Fold enrichment	Odds ratio	P-value	Benjamini	Bonferroni
GO:0007018	microtubule-based movement	134	19	Tb927.10.1170,Tb927.10.15390,Tb927.10.5350,Tb927.10.5380,Tb927.10.890,Tb927.11.11220,Tb927.11.2880,Tb927.11.3250,Tb927.11.8160,Tb927.3.2020,Tb927.3.4960,Tb927.3.930,Tb927.4.560,Tb927.4.870,Tb927.5.3030,Tb927.7.3160,Tb927.7.920,Tb927.8.3250,Tb927.9.3650,	14.2	5.58	6.83	9.78598e-10	6.67404e-07	6.67404e-07
GO:0006928	movement of cell or subcellular component	194	19	Tb927.10.1170,Tb927.10.15390,Tb927.10.5350,Tb927.10.5380,Tb927.10.890,Tb927.11.11220,Tb927.11.2880,Tb927.11.3250,Tb927.11.8160,Tb927.3.2020,Tb927.3.4960,Tb927.3.930,Tb927.4.560,Tb927.4.870,Tb927.5.3030,Tb927.7.3160,Tb927.7.920,Tb927.8.3250,Tb927.9.3650,	9.8	3.85	4.46	4.39806e-07	0.000149974	0.000299948
GO:0007017	microtubule-based process	259	21	Tb927.10.1170,Tb927.10.15390,Tb927.10.5350,Tb927.10.5380,Tb927.10.890,Tb927.11.11220,Tb927.11.2880,Tb927.11.3250,Tb927.11.3300,Tb927.11.8160,Tb927.3.2020,Tb927.3.4960,Tb927.3.930,Tb927.4.560,Tb927.4.870,Tb927.5.3030,Tb927.7.3160,Tb927.7.920,Tb927.8.3250,Tb927.8.8330,Tb927.9.3650,	8.1	3.19	3.63	2.44358e-06	0.000555508	0.00166652
GO:0038202	TORC1 signaling	5	3	Tb927.1.1930,Tb927.4.420,Tb927.4.800,	60	23.6	58.27	0.000156156	0.0152141	0.106499
GO:0010507	negative regulation of autophagy	5	3	Tb927.1.1930,Tb927.4.420,Tb927.4.800,	60	23.6	58.27	0.000156156	0.0152141	0.106499
GO:0016242	negative regulation of macroautophagy	5	3	Tb927.1.1930,Tb927.4.420,Tb927.4.800,	60	23.6	58.27	0.000156156	0.0152141	0.106499
GO:0016241	regulation of macroautophagy	6	3	Tb927.1.1930,Tb927.4.420,Tb927.4.800,	50	19.67	38.84	0.00030645	0.0232221	0.208999
GO:0010970	transport along microtubule	26	5	Tb927.10.1170,Tb927.10.5380,Tb927.4.560,Tb927.5.3030,Tb927.7.3160,	19.2	7.56	9.31	0.000431739	0.0251587	0.294446
GO:0099111	microtubule-based transport	26	5	Tb927.10.1170,Tb927.10.5380,Tb927.4.560,Tb927.5.3030,Tb927.7.3160,	19.2	7.56	9.31	0.000431739	0.0251587	0.294446
GO:0030031	cell projection assembly	112	10	Tb927.10.1170,Tb927.10.5380,Tb927.11.12840,Tb927.11.3300,Tb927.11.7560,Tb927.3.930,Tb927.4.560,Tb927.5.3030,Tb927.5.570,Tb927.8.4780,	8.9	3.51	3.89	0.000541747	0.0251587	0.369471
GO:0060271	cilium assembly	112	10	Tb927.10.1170,Tb927.10.5380,Tb927.11.12840,Tb927.11.3300,Tb927.11.7560,Tb927.3.930,Tb927.4.560,Tb927.5.3030,Tb927.5.570,Tb927.8.4780,	8.9	3.51	3.89	0.000541747	0.0251587	0.369471
GO:0120031	plasma membrane bounded cell projection assembly	112	10	Tb927.10.1170,Tb927.10.5380,Tb927.11.12840,Tb927.11.3300,Tb927.11.7560,Tb927.3.930,Tb927.4.560,Tb927.5.3030,Tb927.5.570,Tb927.8.4780,	8.9	3.51	3.89	0.000541747	0.0251587	0.369471
GO:0009894	regulation of catabolic process	59	7	Tb927.1.1930,Tb927.2.3880,Tb927.4.420,Tb927.4.800,Tb927.7.2670,Tb927.8.1590,Tb927.8.8180,	11.9	4.67	5.3	0.000692587	0.0289325	0.472345
GO:0009895	negative regulation of catabolic process	31	5	Tb927.1.1930,Tb927.4.420,Tb927.4.800,Tb927.7.2670,Tb927.8.8180,	16.1	6.34	7.52	0.00100566	0.0360608	0.68586
GO:0031330	negative regulation of cellular catabolic process	31	5	Tb927.1.1930,Tb927.4.420,Tb927.4.800,Tb927.7.2670,Tb927.8.8180,	16.1	6.34	7.52	0.00100566	0.0360608	0.68586
GO:0031929	TOR signaling	9	3	Tb927.1.1930,Tb927.4.420,Tb927.4.800,	33.3	13.11	19.42	0.00121613	0.0360608	0.829398
GO:0046033	AMP metabolic process	9	3	Tb927.11.15750,Tb927.11.3650,Tb927.9.7180,	33.3	13.11	19.42	0.00121613	0.0360608	0.829398
GO:0120036	plasma membrane bounded cell projection organization	129	10	Tb927.10.1170,Tb927.10.5380,Tb927.11.12840,Tb927.11.3300,Tb927.11.7560,Tb927.3.930,Tb927.4.560,Tb927.5.3030,Tb927.5.570,Tb927.8.4780,	7.8	3.05	3.33	0.00161871	0.0430637	1
GO:0044782	cilium organization	129	10	Tb927.10.1170,Tb927.10.5380,Tb927.11.12840,Tb927.11.3300,Tb927.11.7560,Tb927.3.930,Tb927.4.560,Tb927.5.3030,Tb927.5.570,Tb927.8.4780,	7.8	3.05	3.33	0.00161871	0.0430637	1
GO:0035721	intraciliary retrograde transport	10	3	Tb927.10.5380,Tb927.4.560,Tb927.5.3030,	30	11.8	16.64	0.00170487	0.0430637	1
GO:0046040	IMP metabolic process	10	3	Tb927.11.15750,Tb927.11.3650,Tb927.9.7180,	30	11.8	16.64	0.00170487	0.0430637	1
GO:0072382	minus-end-directed vesicle transport along microtubule	3	2	Tb927.4.560,Tb927.7.3160,	66.7	26.22	77.35	0.0018984	0.0446452	1
GO:0072385	minus-end-directed organelle transport along microtubule	3	2	Tb927.4.560,Tb927.7.3160,	66.7	26.22	77.35	0.0018984	0.0446452	1

### Sheet: Molecular Function
ID	Name	Bgd count	Result count	Result gene list	Pct of bgd	Fold enrichment	Odds ratio	P-value	Benjamini	Bonferroni
GO:0008569	ATP-dependent microtubule motor activity, minus-end-directed	18	10	Tb927.10.5350,Tb927.11.11220,Tb927.11.3250,Tb927.11.8160,Tb927.3.930,Tb927.4.560,Tb927.4.870,Tb927.7.3160,Tb927.7.920,Tb927.8.3250,	55.6	21.85	50.14	3.37837e-12	9.83105e-10	9.83105e-10
GO:1990939	ATP-dependent microtubule motor activity	25	11	Tb927.10.5350,Tb927.11.11220,Tb927.11.3250,Tb927.11.8160,Tb927.3.2020,Tb927.3.930,Tb927.4.560,Tb927.4.870,Tb927.7.3160,Tb927.7.920,Tb927.8.3250,	44	17.31	31.64	7.30632e-12	1.06307e-09	2.12614e-09
GO:0051959	dynein light intermediate chain binding	22	9	Tb927.10.5350,Tb927.11.11220,Tb927.11.3250,Tb927.11.8160,Tb927.3.930,Tb927.4.560,Tb927.7.3160,Tb927.7.920,Tb927.8.3250,	40.9	16.09	27.62	1.40915e-09	1.02516e-07	4.10062e-07
GO:0003777	microtubule motor activity	97	16	Tb927.10.15390,Tb927.10.5350,Tb927.10.890,Tb927.11.11220,Tb927.11.2880,Tb927.11.3250,Tb927.11.8160,Tb927.3.2020,Tb927.3.4960,Tb927.3.930,Tb927.4.560,Tb927.4.870,Tb927.7.3160,Tb927.7.920,Tb927.8.3250,Tb927.9.3650,	16.5	6.49	8.08	2.27112e-09	1.32179e-07	6.60895e-07
GO:0003774	motor activity	108	16	Tb927.10.15390,Tb927.10.5350,Tb927.10.890,Tb927.11.11220,Tb927.11.2880,Tb927.11.3250,Tb927.11.8160,Tb927.3.2020,Tb927.3.4960,Tb927.3.930,Tb927.4.560,Tb927.4.870,Tb927.7.3160,Tb927.7.920,Tb927.8.3250,Tb927.9.3650,	14.8	5.83	7.11	1.13767e-08	4.9403e-07	3.31063e-06
GO:0045505	dynein intermediate chain binding	27	9	Tb927.10.5350,Tb927.11.11220,Tb927.11.3250,Tb927.11.8160,Tb927.3.930,Tb927.4.560,Tb927.7.3160,Tb927.7.920,Tb927.8.3250,	33.3	13.11	19.94	1.18839e-08	4.9403e-07	3.45821e-06
GO:0016887	ATPase activity	303	25	Tb927.1.4420,Tb927.10.15390,Tb927.10.5350,Tb927.10.890,Tb927.11.11220,Tb927.11.13380,Tb927.11.14630,Tb927.11.2880,Tb927.11.3250,Tb927.11.8160,Tb927.3.2020,Tb927.3.4960,Tb927.3.930,Tb927.4.4490,Tb927.4.560,Tb927.4.870,Tb927.5.1520,Tb927.5.2290,Tb927.7.3160,Tb927.7.920,Tb927.8.3020,Tb927.8.3250,Tb927.9.12510,Tb927.9.13610,Tb927.9.4190,	8.3	3.25	3.76	1.80436e-07	5.83411e-06	5.2507e-05
GO:0003729	mRNA binding	247	22	Tb927.10.11760,Tb927.10.12660,Tb927.10.14930,Tb927.10.15310,Tb927.10.4430,Tb927.10.6050,Tb927.11.11850,Tb927.11.14220,Tb927.11.550,Tb927.2.3880,Tb927.3.3940,Tb927.3.4030,Tb927.5.1490,Tb927.5.2290,Tb927.6.820,Tb927.7.3330,Tb927.7.3730,Tb927.8.2780,Tb927.8.4500,Tb927.9.12510,Tb927.9.13610,Tb927.9.4080,	8.9	3.5	4.05	2.77959e-07	7.35327e-06	8.08859e-05
GO:0004198	calcium-dependent cysteine-type endopeptidase activity	20	7	Tb927.1.2120,Tb927.11.1090,Tb927.11.1100,Tb927.11.1130,Tb927.4.4400,Tb927.8.7950,Tb927.8.8330,	35	13.77	21.28	3.65448e-07	7.82527e-06	0.000106345
GO:0004842	ubiquitin-protein transferase activity	76	11	Tb927.10.8390,Tb927.10.9750,Tb927.11.3390,Tb927.11.4210,Tb927.11.5020,Tb927.3.3560,Tb927.4.310,Tb927.4.770,Tb927.6.2370,Tb927.8.1590,Tb927.9.1770,	14.5	5.69	6.77	3.0002e-06	3.96989e-05	0.000873059
GO:0019787	ubiquitin-like protein transferase activity	80	11	Tb927.10.8390,Tb927.10.9750,Tb927.11.3390,Tb927.11.4210,Tb927.11.5020,Tb927.3.3560,Tb927.4.310,Tb927.4.770,Tb927.6.2370,Tb927.8.1590,Tb927.9.1770,	13.8	5.41	6.38	5.02006e-06	5.61861e-05	0.00146084
GO:0004197	cysteine-type endopeptidase activity	56	8	Tb927.1.2120,Tb927.11.1090,Tb927.11.1100,Tb927.11.1130,Tb927.4.4400,Tb927.8.7950,Tb927.8.8330,Tb927.9.5520,	14.3	5.62	6.59	7.63742e-05	0.000617358	0.0222249
GO:0008234	cysteine-type peptidase activity	68	8	Tb927.1.2120,Tb927.11.1090,Tb927.11.1100,Tb927.11.1130,Tb927.4.4400,Tb927.8.7950,Tb927.8.8330,Tb927.9.5520,	11.8	4.63	5.27	0.000305968	0.00234307	0.0890366
GO:0016874	ligase activity	126	10	Tb927.1.1240,Tb927.10.9750,Tb927.11.3650,Tb927.11.7530,Tb927.2.4370,Tb927.4.770,Tb927.5.1090,Tb927.8.1590,Tb927.8.7100,Tb927.9.4190,	7.9	3.12	3.41	0.0013547	0.00987643	0.394218
GO:0030551	cyclic nucleotide binding	10	3	Tb927.11.15730,Tb927.11.2140,Tb927.3.5020,	30	11.8	16.64	0.00170487	0.0121004	0.496117
GO:0003876	AMP deaminase activity	4	2	Tb927.11.15750,Tb927.9.7180,	50	19.67	38.67	0.00373315	0.0242942	1
GO:0047623	adenosine-phosphate deaminase activity	4	2	Tb927.11.15750,Tb927.9.7180,	50	19.67	38.67	0.00373315	0.0242942	1
GO:0016814	hydrolase activity, acting on carbon-nitrogen (but not peptide) bonds, in cyclic amidines	13	3	Tb927.11.15750,Tb927.5.4560,Tb927.9.7180,	23.1	9.08	11.64	0.00384032	0.0242942	1
GO:0019239	deaminase activity	13	3	Tb927.11.15750,Tb927.5.4560,Tb927.9.7180,	23.1	9.08	11.64	0.00384032	0.0242942	1

### Sheet: Cellular Component
ID	Name	Bgd count	Result count	Result gene list	Pct of bgd	Fold enrichment	Odds ratio	P-value	Benjamini	Bonferroni
GO:0099080	supramolecular complex	363	34	Tb927.10.1510,Tb927.10.15390,Tb927.10.15730,Tb927.10.1970,Tb927.10.5350,Tb927.10.6330,Tb927.10.7230,Tb927.10.890,Tb927.11.1030,Tb927.11.11220,Tb927.11.12410,Tb927.11.14220,Tb927.11.15750,Tb927.11.16890,Tb927.11.2260,Tb927.11.2880,Tb927.11.3250,Tb927.11.550,Tb927.11.8160,Tb927.3.4960,Tb927.3.930,Tb927.4.560,Tb927.5.1490,Tb927.5.2290,Tb927.7.3160,Tb927.7.920,Tb927.8.3250,Tb927.8.3410,Tb927.8.7950,T…	9.4	3.68	4.5	2.76464e-11	7.21572e-09	7.21572e-09
GO:0005875	microtubule associated complex	120	16	Tb927.10.15390,Tb927.10.5350,Tb927.10.890,Tb927.11.11220,Tb927.11.2880,Tb927.11.3250,Tb927.11.8160,Tb927.3.2020,Tb927.3.4960,Tb927.3.930,Tb927.4.560,Tb927.4.870,Tb927.7.3160,Tb927.7.920,Tb927.8.3250,Tb927.9.3650,	13.3	5.24	6.28	5.29495e-08	4.60661e-06	1.38198e-05
GO:0030286	dynein complex	53	10	Tb927.10.5350,Tb927.11.11220,Tb927.11.3250,Tb927.11.8160,Tb927.3.930,Tb927.4.560,Tb927.4.870,Tb927.7.3160,Tb927.7.920,Tb927.8.3250,	18.9	7.42	9.29	6.90023e-07	4.5024e-05	0.000180096
GO:0005874	microtubule	115	14	Tb927.10.15390,Tb927.10.5350,Tb927.10.890,Tb927.11.11220,Tb927.11.2880,Tb927.11.3250,Tb927.11.8160,Tb927.3.4960,Tb927.3.930,Tb927.4.560,Tb927.7.3160,Tb927.7.920,Tb927.8.3250,Tb927.9.3650,	12.2	4.79	5.6	1.14769e-06	5.13015e-05	0.000299548
GO:0099513	polymeric cytoskeletal fiber	118	14	Tb927.10.15390,Tb927.10.5350,Tb927.10.890,Tb927.11.11220,Tb927.11.2880,Tb927.11.3250,Tb927.11.8160,Tb927.3.4960,Tb927.3.930,Tb927.4.560,Tb927.7.3160,Tb927.7.920,Tb927.8.3250,Tb927.9.3650,	11.9	4.67	5.44	1.57246e-06	5.13015e-05	0.000410412
GO:0099512	supramolecular fiber	118	14	Tb927.10.15390,Tb927.10.5350,Tb927.10.890,Tb927.11.11220,Tb927.11.2880,Tb927.11.3250,Tb927.11.8160,Tb927.3.4960,Tb927.3.930,Tb927.4.560,Tb927.7.3160,Tb927.7.920,Tb927.8.3250,Tb927.9.3650,	11.9	4.67	5.44	1.57246e-06	5.13015e-05	0.000410412
GO:0099081	supramolecular polymer	118	14	Tb927.10.15390,Tb927.10.5350,Tb927.10.890,Tb927.11.11220,Tb927.11.2880,Tb927.11.3250,Tb927.11.8160,Tb927.3.4960,Tb927.3.930,Tb927.4.560,Tb927.7.3160,Tb927.7.920,Tb927.8.3250,Tb927.9.3650,	11.9	4.67	5.44	1.57246e-06	5.13015e-05	0.000410412
GO:0030054	cell junction	119	11	Tb927.1.4310,Tb927.1.4420,Tb927.10.15390,Tb927.10.890,Tb927.11.1090,Tb927.11.12410,Tb927.11.15800,Tb927.11.3300,Tb927.3.4960,Tb927.7.3330,Tb927.8.4780,	9.2	3.64	4.06	0.000211971	0.0035681	0.0553245
GO:0035770	ribonucleoprotein granule	50	7	Tb927.10.1510,Tb927.11.14220,Tb927.11.2260,Tb927.11.550,Tb927.5.1490,Tb927.5.2290,Tb927.9.12510,	14	5.51	6.41	0.000246076	0.0035681	0.0642258
GO:0036464	cytoplasmic ribonucleoprotein granule	50	7	Tb927.10.1510,Tb927.11.14220,Tb927.11.2260,Tb927.11.550,Tb927.5.1490,Tb927.5.2290,Tb927.9.12510,	14	5.51	6.41	0.000246076	0.0035681	0.0642258
GO:0031932	TORC2 complex	8	3	Tb927.1.1930,Tb927.4.420,Tb927.4.800,	37.5	14.75	23.3	0.000826204	0.0102685	0.215639
GO:0031931	TORC1 complex	9	3	Tb927.1.1930,Tb927.4.420,Tb927.4.800,	33.3	13.11	19.42	0.00121613	0.0144277	0.317409
GO:0038201	TOR complex	10	3	Tb927.1.1930,Tb927.4.420,Tb927.4.800,	30	11.8	16.64	0.00170487	0.0185404	0.444971
GO:0030990	intraciliary transport particle	36	5	Tb927.10.1170,Tb927.10.5350,Tb927.10.5380,Tb927.4.560,Tb927.5.3030,	13.9	5.46	6.3	0.00201278	0.0202053	0.525337
GO:0010494	cytoplasmic stress granule	39	5	Tb927.10.1510,Tb927.11.14220,Tb927.11.2260,Tb927.5.1490,Tb927.5.2290,	12.8	5.04	5.74	0.00289009	0.0279375	0.754313
GO:0000932	P-body	13	3	Tb927.10.1510,Tb927.11.2260,Tb927.11.550,	23.1	9.08	11.64	0.00384032	0.0327106	1
GO:0120119	flagellum attachment zone	100	8	Tb927.1.4310,Tb927.1.4420,Tb927.10.15390,Tb927.11.1090,Tb927.11.15800,Tb927.11.3300,Tb927.7.3330,Tb927.8.4780,	8	3.15	3.42	0.00385025	0.0327106	1
GO:0070161	anchoring junction	100	8	Tb927.1.4310,Tb927.1.4420,Tb927.10.15390,Tb927.11.1090,Tb927.11.15800,Tb927.11.3300,Tb927.7.3330,Tb927.8.4780,	8	3.15	3.42	0.00385025	0.0327106	1
