## Supplemental Table 5 for "Chemical inhibition of bromodomain proteins in insect stage African trypanosomes perturbs silencing of the Variant Surface Glycoprotein repertoire and results in widespread changes in the transcriptome"

### Sheet: blood_up_procyclic_up
gene	annotation
Tb927.10.10240	procyclin-associated gene 1 (PAG1) protein (PAG1)
Tb927.8.1270	conserved protein
Tb927.2.3460	D-alanyl-glycyl endopeptidase-like protein,cysteine peptidase, Clan CA, family C51, putative
Tb927.3.590	adenosine transporter, putative
Tb927.7.5950	protein associated with differentiation 3, putative (PAD3)
Tb927.3.1500	variant surface glycoprotein (VSG)-related, putative
Tb927.10.2310	hypothetical protein, conserved
Tb927.8.480	phosphatidic acid phosphatase protein, putative
Tb927.11.4700	prostaglandin f synthase
Tb927.8.520	hypothetical protein
Tb927.10.10210	procyclin-associated gene 4 (PAG4) protein (PAG4)
Tb927.4.970	hypothetical protein, conserved
Tb927.10.9550	hypothetical protein
Tb927.3.4010	hypothetical protein
Tb927.10.10230	procyclin-associated gene 5 (PAG5) protein (PAG5)
Tb927.10.10220	procyclin-associated gene 2 (PAG2) protein (PAG2)
Tb927.3.2750	hypothetical protein, conserved
Tb927.11.14960	pumilio/PUF RNA binding protein 7, putative (PUF7)

### Sheet: blood_down_procyclic_up
gene	annotation
Tb927.11.14620	expression site-associated gene 2 (ESAG2) protein, putative
Tb927.1.4900	expression site-associated gene 11 (ESAG11) protein, putative
Tb927.5.1410	64 kDa invariant surface glycoprotein (ISG64)
Tb927.5.1390	64 kDa invariant surface glycoprotein (ISG64)
Tb927.9.7290	variant surface glycoprotein (VSG)-related, putative
Tb927.2.3340	hypothetical protein
Tb927.1.5160	hypothetical protein
Tb11.01.6250	expression site-associated gene 11 (ESAG11) protein, putative
Tb927.2.6220	adenosine transporter 2, putative (TbNT4)
Tb927.10.9510	hypothetical protein
Tb927.3.5800	expression site-associated gene (ESAG, pseudogene), putative,expression site-associated gene 1 (ESAG1), degenerate
Tb927.3.5690	hypothetical protein, conserved
Tb927.2.6320	adenosine transporter 2, putative (TbNT6)
Tb927.2.3320	65 kDa invariant surface glycoprotein
Tb927.1.5120	expression site-associated gene (ESAG) protein, putative,expression site-associated gene 1 (ESAG1) protein, putative
Tb927.10.5710	hypothetical protein, conserved
Tb927.1.5100	expression site-associated gene 2 (ESAG2) protein, putative
Tb927.2.2029	expression site-associated gene (ESAG, pseudogene), putative,expression site-associated gene 3 (ESAG3), degenerate
Tb927.3.1480	hypothetical protein, conserved
Tb927.10.9490	expression site-associated gene 3 (ESAG3)-like protein
Tb927.11.14600	procyclin-associated gene 2-like protein, putative
Tb927.2.1380	leucine-rich repeat protein (LRRP), putative
Tb927.2.200	expression site-associated gene (ESAG, pseudogene), putative,expression site-associated gene 3 (ESAG3), degenerate
Tb927.5.1440	hypothetical protein
Tb927.11.880	cyclophilin a,cyclophilin type peptidyl-prolyl cis-trans isomerase (CYPA)
Tb927.5.4010	hypothetical protein
Tb927.10.5700	hypothetical protein, conserved
Tb927.11.14610	procyclin-associated gene 4 (PAG4) protein, putative
Tb927.2.6180	iron/ascorbate oxidoreductase family protein, putative
Tb927.5.1420	hypothetical protein
Tb927.10.9500	expression site-associated gene (ESAG) protein, putative,expression site-associated gene 3 (ESAG3) protein, putative
Tb927.2.3310	65 kDa invariant surface glycoprotein
Tb927.1.5170	variant surface glycoprotein (VSG)-related, putative
Tb11.01.6240	expression site-associated gene 2 (ESAG2) protein, putative
Tb927.2.3270	65 kDa invariant surface glycoprotein
Tb927.3.520	expression site-associated gene (ESAG) protein, putative,expression site-associated gene 1 (ESAG1) protein, putative
Tb927.5.120	expression site-associated gene 9 (ESAG9) protein, putative
Tb927.10.5690	procyclin-associated gene 2 (PAG2) protein, putative
Tb927.3.1490	leucine-rich repeat protein (LRRP), putative
Tb927.3.560	expression site-associated gene (ESAG) protein, putative,expression site-associated gene 11 (ESAG11) protein, putative
Tb927.1.4890	expression site-associated gene 2 (ESAG2) protein, putative
Tb927.11.4060	leucine-rich repeat protein (LRRP), putative
Tb927.2.3280	65 kDa invariant surface glycoprotein
Tb927.11.4100	variant surface glycoprotein (VSG), putative

### Sheet: blood_up_pocyclic_down
gene	annotation
Tb927.11.12710	variant surface glycoprotein (VSG)-related, putative
Tb927.3.4500	fumarate hydratase, class I (FHc)
Tb927.10.1760	hypothetical protein
Tb927.4.5060	hypothetical protein
Tb927.11.3620	nucleobase/nucleoside transporter 8.1 (NT8.1)
Tb927.10.12780	Zinc finger CCCH domain-containing protein 37 (ZC3H37)
Tb927.9.7890	hypothetical protein, conserved
Tb927.5.440	trans-sialidase, putative
Tb927.11.3610	nucleobase/nucleoside transporter 8.1 (NT8.1)

### Sheet: blood_down_procyclic_down
gene	annotation
Tb927.6.3120	chaperone protein DNAj, putative
Tb927.11.12140	hypothetical protein
Tb927.5.610	acidic phosphatase, putative
Tb927.5.300	thymine-7-hydroxylase, putative (TLP5)
