## Supplemental Table 6 for "Chemical inhibition of bromodomain proteins in insect stage African trypanosomes perturbs silencing of the Variant Surface Glycoprotein repertoire and results in widespread changes in the transcriptome"

### Sheet: High Core > 0.7 Cluster Members
Cluster 1	Cluster 2	Cluster 3	Cluster 4	Cluster 5	Cluster 6
Tb927.6.1260	Tb927.10.9350	Tb927.6.820	Tb927.10.4970	Tb927.8.7570	Tb927.5.2310
Tb927.4.750	Tb927.4.1240	Tb927.7.6690	Tb927.10.4790	Tb927.3.1020	Tb927.7.1340
Tb927.5.3040	Tb927.8.4700	Tb927.9.15400	Tb927.6.2470	Tb927.11.9860	Tb927.6.1880
Tb927.11.11130	Tb927.3.4500	Tb927.5.1490	Tb927.8.3480	Tb927.11.12100	Tb927.1.1620
Tb927.3.4050	Tb927.5.3950	Tb927.4.560	Tb927.4.4980	Tb927.6.770	Tb927.10.14920
Tb927.6.480	Tb927.7.560	Tb927.11.1420	Tb927.9.7060	Tb927.5.1630	Tb927.2.510
Tb927.2.3460	Tb927.10.14460	Tb927.3.3550	Tb927.9.9150	Tb927.11.15900	Tb927.4.2200
Tb927.3.580	Tb927.7.1150	Tb927.10.5850	Tb927.11.12370	Tb927.11.13760	Tb11.02.5380
Tb927.9.10830	Tb927.9.12960	Tb927.1.3270	Tb927.4.3340	Tb927.9.3370	Tb927.5.3230
Tb927.4.1580	Tb927.9.7800	Tb927.8.3250	Tb927.6.5090	Tb927.5.3100	Tb927.11.7450
Tb927.7.7460	Tb927.10.15610	Tb927.11.10940	Tb927.6.5095	Tb927.4.4360	Tb927.11.8720
Tb927.9.3580	Tb927.8.7550	Tb927.11.2860	Tb927.10.9370	Tb927.3.3700	Tb927.10.12500
Tb927.10.12440	Tb927.7.7250	Tb927.7.1090	Tb927.4.4730	Tb927.11.490	Tb927.1.3850
Tb927.10.2490	Tb927.11.16090	Tb927.10.9970	Tb927.9.3390	Tb927.11.13880	Tb927.5.1790
Tb927.11.4840	Tb927.3.5650	Tb927.11.3650	Tb927.7.3800	Tb927.10.6490	Tb927.6.3790
VSG625	Tb927.11.2520	Tb927.7.580	Tb927.7.2310	Tb927.10.7010	Tb927.10.9760
Tb927.1.5100	Tb927.5.4520	Tb927.10.1170	Tb927.3.4950	Tb927.2.2590	Tb927.4.220
VSG1554	Tb927.8.5980	Tb927.11.7380	Tb927.10.15420	Tb927.6.1740	Tb927.4.2560
Tb927.7.5120	Tb927.11.3920	Tb927.11.9150	Tb927.8.1400	Tb927.11.5390	Tb927.7.800
Tb927.2.3330	Tb927.11.6350	Tb927.3.1620	Tb927.8.6230	Tb927.11.15330	Tb927.6.4780
Tb927.10.9490	Tb927.10.7690	Tb927.11.2260	Tb927.4.4080	Tb927.8.2700	Tb927.10.12000
Tb927.7.7270	Tb927.7.5090	Tb927.3.930	Tb927.11.6290	Tb927.10.13110	Tb927.11.14250
Tb927.4.240	Tb927.11.12310	Tb927.9.5700	Tb927.8.2960	Tb927.7.1400	Tb927.11.3380
Tb927.3.5830	Tb927.10.2610	Tb927.1.1930	Tb927.1.2310	Tb927.7.6750	Tb927.8.5570
Tb927.6.3470	Tb927.8.8130	Tb927.10.850	VSG2006	Tb927.9.12740	Tb927.6.1760
VSG2008	Tb927.8.3770	Tb927.10.6900	Tb927.10.10160	Tb927.10.4630	Tb927.7.4060
Tb927.5.1180	Tb927.9.4420	Tb927.11.1100	Tb927.7.3350	Tb927.2.725	Tb927.9.6710
Tb927.5.2750	Tb927.11.15190	Tb927.9.4640	Tb927.6.290	Tb927.10.5320	Tb927.10.11990
Tb927.2.3310	Tb927.8.5680	Tb927.11.15730	Tb927.4.520	Tb927.4.1720	Tb927.10.11700
Tb927.9.9630	Tb927.8.5300	Tb927.7.3160	Tb927.9.1910	Tb927.5.1570	Tb927.8.820
Tb927.3.1500	Tb927.7.6920	Tb927.6.2370	Tb927.2.2140	Tb927.10.2670	Tb927.9.10310
Tb927.2.200	Tb927.1.4760	Tb927.5.2510	Tb927.3.5610	Tb927.10.14120	Tb927.10.3430
Tb927.6.1490	Tb927.7.2350	Tb927.3.4030	Tb927.11.17015	Tb927.11.10230	Tb927.5.2530
Tb927.8.6780	Tb927.10.3350	Tb927.3.4960	Tb927.11.17016	Tb927.6.2040	Tb927.4.3070
Tb927.11.9570	Tb927.10.9180	Tb927.10.5380	Tb927.11.6640	Tb927.9.1950	Tb927.4.1930
Tb927.10.16070	Tb927.11.13000	Tb927.6.3150	Tb927.11.6310	Tb927.10.4950	Tb927.4.4710
Tb927.9.14940	Tb927.4.4040	Tb927.10.10280	Tb927.11.5660	Tb927.10.240	VSG999921
Tb927.5.4575	Tb927.8.1780	Tb927.9.7180	Tb927.7.6440	Tb927.5.2550	VSG999928
Tb927.10.5730	Tb927.7.6940	Tb927.5.2060	Tb927.4.4100	Tb927.6.840	VSG999929
Tb927.8.4695	Tb927.11.4430	Tb927.8.3630	Tb927.7.4515	Tb927.6.320	Tb927.3.1290
Tb927.5.1270	Tb927.5.670	Tb927.5.3620	Tb927.9.2910	Tb927.11.9800	Tb927.10.11380
Tb927.2.6180	Tb927.3.4940	Tb927.10.890	Tb927.4.3900	Tb927.10.7205	Tb927.11.14310
Tb927.8.1960	Tb927.11.2320	VSG555598_BES13-expression	Tb927.8.7255	Tb927.9.9230	Tb927.11.2100
Tb927.11.8840	Tb927.11.10120	Tb927.11.2140	Tb927.9.12240	Tb927.10.4400	Tb927.2.5410
Tb927.10.10260	Tb927.10.10870	Tb927.8.4500	Tb927.9.15040	Tb927.9.9090	Tb927.7.1110
Tb927.9.1310	Tb927.11.11650	Tb927.8.5110	Tb927.7.3640	Tb927.10.14900	Tb927.9.13520
Tb927.8.3050	Tb927.1.2980	Tb927.2.4370	Tb927.11.13800	Tb927.6.710	Tb927.10.12400
Tb927.4.920	Tb927.11.5070	Tb927.11.7010	Tb927.10.10720	Tb927.7.4270	Tb927.2.5060
Tb927.1.70	Tb927.8.5470	Tb927.8.510	Tb927.11.16600	Tb927.11.15920	Tb927.7.280
Tb927.10.14360	Tb927.11.12660	Tb927.2.5760	Tb927.10.1660	Tb927.11.9690	Tb927.10.15380
Tb927.2.240	Tb927.7.4490	Tb927.11.3300	Tb927.1.1960	Tb927.3.5655	Tb927.9.8760
Tb927.3.2650	Tb927.1.1880	Tb927.8.1590	Tb927.10.1410	Tb927.4.2770	Tb927.3.950
Tb927.11.5620	Tb927.11.230	Tb927.10.11110	Tb927.6.680	Tb927.2.4870	Tb927.7.4290
Tb927.6.900	Tb927.5.3160	Tb927.4.4490	Tb927.4.4920	Tb927.11.10140	Tb927.7.2170
Tb927.4.320	Tb927.11.12390	Tb927.11.15750	Tb927.6.1450	Tb927.8.8320	Tb927.7.5160
Tb927.11.8070	Tb927.6.4750	Tb927.8.1290	Tb927.9.10670	Tb927.9.4620	Tb927.3.5340
Tb927.3.780	Tb927.6.3990	Tb927.11.4210	Tb927.9.13010	Tb927.11.10490	Tb927.6.830
Tb927.11.16220	Tb927.8.7190	Tb927.8.5920	Tb927.4.5320	Tb927.3.3160	Tb927.7.1910
Tb927.8.2100	Tb927.3.1740	VSG555538_BES4--expression	Tb927.4.2330	Tb927.9.5390	Tb927.2.3480
VSG3107	Tb927.3.5440	Tb927.4.300	Tb927.10.4690	Tb927.8.5020	Tb927.5.2700
Tb927.6.5160	Tb927.11.5430	Tb927.10.3660	Tb927.4.1780	Tb927.10.11190	Tb927.8.7470
Tb927.3.640	Tb927.11.11020	Tb927.9.4310	Tb927.9.3780	Tb927.8.4930	Tb927.11.2120
Tb927.4.940	Tb927.3.4980	Tb927.11.1090	Tb927.2.5150	Tb927.7.3140	Tb927.10.3990
Tb927.8.3440	Tb927.10.15550	Tb927.10.5090	Tb927.8.5730	Tb927.9.5890	Tb927.1.4480
Tb927.9.11700	Tb927.11.10690	Tb927.11.11850	Tb927.10.6860	Tb927.7.2760	Tb927.4.1560
Tb927.7.2510	Tb927.4.4160	Tb927.8.3650	Tb927.6.1840	Tb927.8.7910	Tb927.10.4650
Tb927.11.4140	Tb927.7.5240	Tb927.9.7690	Tb927.1.4700	Tb927.11.9350	Tb927.10.11030
Tb927.6.1470	Tb927.5.295b	Tb927.9.10630	Tb927.7.1290	Tb927.9.10170	Tb927.9.15270
Tb927.9.10070	Tb927.8.5940	Tb927.5.570	Tb927.6.4570	Tb927.8.5320	Tb927.5.1080
Tb927.2.2440	Tb927.1.2110	Tb927.2.1820	Tb927.4.5150	Tb927.11.10770	Tb927.9.6580
Tb927.4.1810	Tb927.11.15240	Tb927.5.910	Tb927.5.4535	Tb927.7.2370	Tb927.3.2750
Tb927.9.9730	Tb927.11.3280	Tb927.5.3330	Tb927.7.3600	Tb927.6.3260	Tb927.11.11520
Tb927.11.6090	Tb927.7.480	Tb927.11.2880	Tb927.9.2250	Tb927.9.7020	Tb927.8.5490
Tb927.11.11580	Tb927.7.6780	Tb927.6.620	Tb927.3.2920	Tb927.4.2710	Tb927.11.6870
Tb927.8.5380	Tb927.5.1145	Tb927.7.3970	Tb927.9.15080	Tb927.11.1810	Tb927.11.14120
Tb927.2.3270	Tb927.9.5860	Tb927.3.3940	Tb927.6.2120	Tb927.6.3040	Tb927.9.13990
Tb927.7.5880	Tb927.8.6870	Tb927.11.16890	Tb927.9.9190	Tb927.4.3000	Tb927.6.4830
Tb927.10.15890	Tb927.4.5340	Tb927.11.9120	Tb927.11.3050	Tb927.10.12540	Tb927.10.8115
Tb927.2.1120	Tb927.8.7580	Tb927.1.4050	Tb927.9.1500	Tb927.3.890	Tb927.1.2750
Tb927.6.4230	Tb927.10.1000	Tb927.8.4240	Tb927.10.5540	Tb927.7.5350	Tb927.10.6210
Tb927.11.13570	Tb927.7.3740	Tb927.10.1490	Tb927.11.9040	Tb927.1.230	Tb927.11.16380
Tb927.9.14000	Tb927.10.8540	Tb927.11.1380	Tb927.8.8040	Tb927.6.3860	Tb927.7.650
Tb927.3.870	Tb927.10.6110	Tb927.8.7850	Tb927.4.5170	Tb927.11.16640	Tb927.8.650
Tb927.11.12020	Tb927.11.5050	Tb927.8.2770	Tb927.10.11660	Tb927.2.1770	Tb927.10.14750
Tb927.9.12980	Tb927.4.5130	Tb927.4.870	Tb927.6.390	Tb927.10.11010	Tb927.4.3590
Tb927.7.4680	Tb927.10.12940	Tb927.7.4500	Tb927.8.6855	Tb927.7.6465	Tb927.3.1120
Tb927.10.1570	Tb927.9.6460	Tb927.11.8160	Tb927.10.13240	Tb927.9.6250	Tb927.5.4270
Tb927.10.15320	Tb927.9.5840	Tb927.11.7560	Tb927.10.15950	Tb927.11.12380	Tb927.4.2310
Tb927.8.5880	Tb927.3.3350	Tb927.1.4310	Tb927.7.6820	Tb927.7.5910	Tb927.10.7100
Tb927.11.800	Tb927.11.15990	Tb927.11.8370	Tb927.8.7030	Tb927.11.13450	Tb927.10.3560
Tb927.9.2990	Tb927.10.8830	Tb927.11.1030	Tb927.1.1030	Tb927.10.280	Tb927.11.11380
Tb927.9.11040	Tb927.11.2590	Tb927.4.2600	Tb927.11.7700	Tb927.10.9720	Tb927.5.4180
Tb927.10.3520	Tb927.11.11430	Tb927.9.13610	Tb927.10.9010	Tb927.9.10370	Tb927.5.1710
Tb927.11.16070	Tb927.10.3700	Tb927.10.1510	Tb927.8.1700	Tb927.4.1950	Tb927.9.6170
Tb11.02.5370	Tb927.11.1020	Tb927.10.2890	Tb927.9.10930	Tb927.7.4740	Tb927.9.6210
Tb927.10.15510	Tb927.7.930	Tb927.10.10190	Tb927.6.4620	Tb927.6.3450	Tb927.7.5950
Tb927.10.7985	Tb927.10.610	Tb927.10.5350	Tb927.4.640	Tb927.5.2590	Tb927.10.11710
Tb927.7.2780	Tb927.11.6260	Tb927.10.13450	Tb927.11.9930	Tb927.5.3020	Tb927.11.3840
Tb927.10.2580	Tb927.8.5220	Tb927.11.550	Tb927.9.5650	Tb927.5.4550	Tb927.11.9080
Tb927.10.12880	Tb927.3.3900	Tb927.9.13440	Tb927.11.7930	Tb927.7.1580	Tb927.9.10400
Tb927.10.2050	Tb927.10.12360	Tb927.11.15160	Tb927.7.7310	Tb927.11.7190	Tb927.11.14140
Tb927.11.10020	Tb927.1.580	Tb927.8.470	Tb927.9.4920	Tb927.10.13940	Tb927.4.3430
Tb927.11.6580	Tb927.11.13670	Tb927.2.2260	Tb927.11.5580	Tb927.8.7270	Tb927.5.3350
Tb927.9.1390	Tb927.11.4320	Tb927.2.2720	Tb927.3.1260	Tb927.5.610	Tb927.11.4230
Tb927.2.2015	Tb927.4.2080	Tb927.7.990	Tb927.8.5030	Tb927.10.15460	Tb927.1.4720
Tb927.4.1440	Tb927.11.5350	Tb927.6.3500	Tb927.11.13120	Tb927.5.1250	Tb927.6.4650
Tb927.6.5180	Tb927.10.8050	Tb927.8.8180	Tb927.2.420	Tb927.7.4980	Tb927.10.3790
Tb927.6.3580	Tb927.8.8235	Tb927.10.9750	Tb927.11.14470	Tb927.11.1830	Tb927.1.2370
Tb927.10.920	Tb927.2.2240	Tb927.10.14930	Tb927.10.11560	Tb927.7.3400	Tb927.7.2390
Tb927.9.4910	Tb927.8.6340	Tb927.4.4370	Tb927.2.6070	Tb927.10.3600	Tb927.10.14770
Tb927.2.4785	Tb927.10.9090	Tb927.11.4160	Tb927.9.9280	Tb927.4.2190	Tb927.10.10090
Tb927.10.8010	Tb927.7.3090	Tb927.11.4380	Tb927.11.13330	Tb927.11.16990	Tb927.5.3820
Tb927.8.7070	Tb927.8.6970	Tb927.10.11630	Tb927.8.2090	Tb927.10.4125	Tb927.11.8210
Tb927.11.11435	Tb927.6.2930	Tb927.7.6680	Tb927.4.600	Tb927.8.6430	Tb927.1.1700
Tb927.10.7080	Tb927.11.5520	Tb927.4.4740	Tb927.5.3730	Tb927.11.16190	Tb927.11.16480
Tb927.11.9970	Tb927.4.2410	Tb927.3.5020	Tb927.11.7970	VSG3506	Tb927.8.1410
Tb927.8.4650	Tb927.6.3560	Tb927.11.14220	Tb927.11.1220	Tb927.5.1730	Tb927.11.5250
Tb927.4.2290	Tb927.4.1020	Tb927.1.4180	Tb927.4.4600	Tb927.10.2430	Tb927.3.1350
Tb927.11.13100	Tb927.9.4840	Tb927.4.4510	Tb927.1.1200	Tb927.10.8920	Tb927.10.9780
Tb927.10.5690	Tb927.7.5750	Tb927.8.8330	Tb927.7.6840	Tb927.9.6230	Tb927.6.2640
Tb927.7.250	Tb927.11.1460	Tb927.9.4630	Tb927.4.2860	Tb927.7.5970	Tb927.2.4950
Tb927.10.9510	Tb927.4.2640	Tb927.3.5250	Tb927.11.16750	Tb927.6.2600	Tb927.10.12260
Tb927.5.4620	Tb927.11.10650	Tb927.11.4280	Tb927.5.4410	Tb927.1.1630	Tb927.10.4570
Tb927.8.3090	Tb927.2.5810	Tb927.10.4430	Tb927.11.14660	Tb927.11.5470	Tb927.10.5770
Tb927.11.10075	Tb927.6.1070	Tb927.7.6640	Tb927.8.1820	Tb927.11.4780	Tb927.9.7920
Tb927.11.14600	Tb927.7.5280	Tb927.11.3390	Tb927.9.2055	Tb927.10.7840	Tb927.1.3040
Tb927.10.4740	Tb927.11.14970	Tb927.9.5520	Tb927.11.16570	Tb927.6.3530	Tb927.10.11300
VSG2092	Tb927.11.5260	Tb927.11.1130	Tb927.10.4260	Tb927.11.4920	Tb927.8.2710
Tb927.5.1440	Tb927.11.16100	Tb927.5.1760	Tb927.11.9405	Tb927.11.14720	Tb927.10.6320
Tb927.9.7090	Tb927.10.2330	Tb927.3.3560	Tb927.11.15410	Tb927.10.2170	Tb927.4.1300
Tb927.11.4120	Tb927.10.14230	Tb927.3.4230	Tb927.2.460	Tb927.7.3460	Tb927.11.5600
Tb927.10.180	Tb927.1.4250	Tb927.10.3400	Tb927.9.5800	Tb927.11.5860	Tb927.11.8270
Tb927.9.1650	Tb927.4.2210	Tb927.10.7230	Tb927.7.4540	Tb927.10.4810	Tb927.11.1980
Tb927.11.4590	Tb927.11.5770	Tb927.1.1670	Tb927.1.870	Tb927.7.5700	Tb927.9.5190
Tb927.5.120	Tb927.4.4450	Tb927.9.1770	Tb927.3.3310	Tb927.10.15930	Tb927.2.4720
Tb927.9.8240	Tb927.11.7870	Tb927.8.2780	Tb927.4.5050	Tb927.6.2830	Tb927.11.7840
Tb927.11.14620	Tb927.6.1890	Tb927.1.4490	Tb927.9.12810	Tb927.9.13070	Tb927.8.730
Tb927.10.4760	Tb927.6.740	Tb927.5.1520	Tb927.1.2740	Tb927.11.12040	Tb927.1.1130
Tb927.3.4880	Tb927.10.15410	Tb927.10.15390	Tb927.10.13990	Tb927.11.11385	Tb927.10.16010
Tb927.11.7100	Tb927.6.2200	Tb927.11.12840	Tb927.4.5190	Tb927.7.6420	Tb927.10.3500
Tb927.10.12130	Tb927.11.14340	Tb927.9.4080	Tb927.7.4010	Tb927.10.5500	Tb927.7.1500
Tb927.7.1170	Tb927.1.640	Tb927.6.890	Tb927.1.1400	Tb927.10.1880	Tb927.11.14740
Tb927.7.1171	Tb927.4.4570	Tb927.5.3030	Tb927.6.3680	Tb927.11.9550	Tb927.2.280
Tb927.11.7480	Tb927.8.2830	Tb927.5.4560	Tb927.7.2620	Tb927.10.14560	Tb927.7.3620
Tb927.4.2260	Tb927.10.12470	Tb927.9.1750	Tb927.10.8070	Tb927.5.291b	Tb927.10.1900
Tb927.9.670	Tb927.9.12750	Tb927.1.20	Tb927.11.9850	Tb927.5.3600	Tb927.11.15830
Tb927.9.4820	Tb927.2.2670	Tb927.5.1260	Tb927.9.13650	Tb927.10.11650	Tb927.9.11270
Tb927.10.15140	Tb927.11.670	Tb927.8.3410	Tb927.11.16710	Tb927.10.13030	Tb927.10.13670
Tb927.9.1670	Tb927.5.1010	Tb927.2.2340	Tb927.7.850	Tb927.11.4900	Tb927.10.15530
Tb927.7.6180	Tb927.11.6400	Tb927.5.1090	Tb927.10.11670	Tb927.11.430	Tb927.10.7440
Tb927.5.810	Tb927.5.2090	Tb927.10.15020	Tb927.7.6570	Tb927.9.2270	Tb927.1.1270
Tb927.7.4580	Tb927.10.6540	Tb927.7.2120	Tb927.11.11450	Tb927.7.3910	Tb927.10.11520
Tb927.10.6030	Tb927.6.1520	Tb927.10.12620	Tb927.4.2780	Tb927.9.2891	Tb927.9.8200
Tb927.7.6510	Tb927.10.3220	Tb927.7.5340	Tb927.11.15360	Tb927.8.7430	Tb927.1.2210
Tb927.10.7790	Tb927.5.289b	Tb927.8.7400	Tb927.10.4220	Tb927.7.5720	Tb927.4.4180
Tb927.7.7130	Tb927.7.3830	Tb927.10.6050	Tb927.1.3820	Tb927.10.13200	Tb927.6.3220
Tb927.9.11880	Tb927.4.2740	Tb927.6.4720	Tb927.2.1700	Tb927.11.2160	Tb927.2.340
Tb927.7.4050	Tb927.7.4070	Tb927.11.13380	Tb927.11.4810	Tb927.6.1100	Tb927.8.4820
Tb927.1.420	Tb927.10.8750	Tb927.4.4480	Tb927.7.230	Tb927.5.460	Tb927.11.3130
Tb927.4.680	Tb927.8.3810	Tb927.9.3650	Tb927.9.4550	Tb927.8.6740	Tb927.3.2420
Tb927.11.7600	Tb927.10.10750	Tb927.10.9230	Tb927.5.3740	Tb927.10.9410	Tb927.4.4340
Tb927.11.12365	Tb927.7.7475	Tb927.4.310	Tb927.11.14995	Tb927.10.1640	Tb927.11.4700
Tb927.10.5330	Tb927.7.7470	Tb927.8.520	Tb927.1.1610	Tb927.10.15910	Tb927.5.2420
Tb927.1.4890	Tb927.10.2480	Tb927.10.12660	Tb927.9.3340	Tb927.10.4160	Tb927.10.8190
VSG632	Tb927.11.7620	Tb927.8.5930	Tb927.11.480	Tb927.5.1840	Tb927.5.4310
Tb927.7.4870	Tb927.11.2250	Tb927.10.6330	Tb927.10.15440	Tb927.1.3560	Tb927.7.970
Tb927.6.160	Tb927.4.1920	Tb927.7.7000	Tb927.4.570	Tb927.10.8320	Tb927.4.5110
Tb927.3.5800	Tb927.3.3750	Tb927.11.13340	Tb927.8.7740	Tb927.6.3190	Tb927.10.5910
VSG1157	Tb927.4.2760	Tb927.10.15310	Tb927.2.1720	Tb927.10.790	Tb927.10.14870
Tb927.8.7330	Tb927.6.1190	Tb927.2.3880	Tb927.11.12360	Tb927.11.14570	Tb927.10.11340
Tb927.7.6530	Tb927.1.600	Tb927.9.10450	Tb927.10.14210	Tb927.9.7200	Tb927.10.1960
Tb927.11.15930	Tb927.6.1770	Tb927.7.960	Tb927.4.4630	Tb927.11.3820	Tb927.10.2240
Tb927.11.6360	Tb927.11.10150	VSG1418	Tb927.5.2540	Tb927.7.330	Tb927.2.5900
Tb927.11.9665	Tb927.11.750	Tb927.10.1970	Tb927.7.5650	Tb927.5.2680	Tb927.6.1430
Tb927.10.7570	Tb927.11.16650	Tb927.1.4420	Tb927.4.740	Tb927.10.8660	Tb927.11.3430
Tb927.2.3320	Tb927.8.3220	Tb927.11.15800	Tb927.2.4980	Tb927.11.4740	Tb927.3.2090
Tb927.6.2990	Tb927.8.4320	Tb927.4.420	Tb927.10.11240	Tb927.11.8000	Tb927.11.16920
Tb927.8.6530	Tb927.6.870	Tb927.11.12410	VSG3031	Tb927.5.4350	Tb927.10.3950
Tb927.6.3100	Tb927.4.4700	Tb927.11.5020	Tb927.11.8280	Tb927.6.4560	Tb927.4.1820
Tb927.3.2700	Tb927.3.2430	Tb927.10.4050	Tb927.4.1590	Tb927.9.12280	Tb927.5.3450
Tb927.9.14660	Tb927.10.13930	Tb927.8.3020	Tb927.9.9410	Tb927.11.7240	Tb927.5.4100
Tb927.3.5820	Tb927.3.5350	Tb927.10.11760	Tb927.11.8750	Tb927.6.370	Tb927.11.13310
Tb927.9.12890	Tb927.9.15070	Tb927.2.4400	Tb927.10.5130	Tb927.3.4180	Tb927.10.1550
Tb927.10.8140	Tb927.7.6700	Tb927.10.15290	Tb927.9.12950	Tb927.10.11870	Tb927.10.13860
Tb927.9.6870	Tb927.4.2700	Tb927.8.7820	Tb927.10.15600	Tb927.9.3120	Tb927.11.3490
Tb927.10.12550	Tb927.10.10840	Tb927.7.7040	Tb927.2.2130	Tb927.4.1650	Tb927.8.3750
Tb927.7.5320	Tb927.11.9250	Tb927.6.2520	Tb927.9.10490	Tb927.4.3080	Tb927.7.170
Tb927.7.7380	Tb927.11.13070	Tb927.8.1050	Tb927.4.2550	Tb927.11.210	Tb927.8.1270
Tb927.10.2600	Tb927.11.13460	Tb927.1.1240	Tb927.11.14790	Tb927.6.2870	Tb927.10.3540
Tb927.8.5690	Tb927.9.11580	Tb927.4.4400	Tb927.4.390	Tb927.10.7320	Tb927.11.11770
Tb927.10.11160	Tb927.8.5170	Tb927.10.8390	Tb927.10.7040	VSG1212	Tb927.3.620
Tb927.10.3150	Tb927.6.1810	Tb927.8.7100	Tb927.4.1710	Tb927.10.5230	Tb927.8.1860
Tb927.11.5130	Tb927.6.4390	Tb927.5.520	Tb927.11.14495	Tb927.7.2070	Tb927.7.4340
Tb927.4.250	Tb927.11.7210	Tb927.11.11220	Tb927.9.11300	Tb927.10.13820	Tb927.10.9200
Tb927.10.16080	Tb927.10.9270	Tb927.11.3250	Tb927.8.2170	Tb927.3.1760	Tb927.8.900
Tb927.11.12150	Tb927.3.4680	Tb927.2.4230	Tb927.10.14040	Tb927.11.860	Tb927.7.7050
Tb927.5.3990	Tb927.9.4470	Tb927.1.1470	Tb927.8.2735	Tb927.7.3240	Tb927.10.10010
Tb927.7.2160	Tb927.10.10730	Tb927.7.920	Tb927.10.7390	Tb927.11.14510	Tb927.9.10010
Tb927.10.10770	Tb927.7.7410	Tb927.11.14920	Tb927.6.3850	Tb927.11.3800	Tb927.9.7620
Tb927.9.8500	Tb927.7.690	Tb927.7.1070	Tb927.10.1140	Tb927.11.10980	Tb927.4.2000
Tb927.9.15240	Tb927.10.8930	Tb927.8.4780	Tb927.8.2890	Tb927.11.9510	Tb927.11.3070
Tb927.11.8890	Tb927.11.11880	Tb927.6.2380	Tb927.10.12380	Tb927.8.5430	Tb927.11.9210
Tb927.6.2360	Tb927.3.1300	Tb927.10.15730	Tb927.10.16060	Tb927.8.4390	Tb927.8.1510
Tb927.4.3930	Tb927.11.9890	Tb927.9.5040	Tb927.9.9820	Tb927.11.5270	Tb927.10.13280
Tb927.4.5090	Tb927.10.14570	Tb927.11.8090	Tb927.8.640	Tb927.11.10320	Tb927.2.2970
Tb927.10.5700	Tb927.7.6950	Tb927.5.2290	Tb927.11.13870	Tb927.10.6840	Tb927.3.3030
Tb927.7.5480	Tb927.11.15550	Tb927.10.14610	Tb927.10.4860	Tb927.10.12200	Tb927.10.12710
Tb927.7.6660	Tb927.9.2670	Tb927.9.6560	Tb927.10.550	Tb927.1.1570	Tb927.10.2700
Tb927.5.600	Tb927.11.17040	Tb927.9.2590	Tb927.11.15060	Tb927.7.5470	Tb927.9.7282
Tb927.10.14350	Tb927.11.13810	Tb927.7.3730	Tb927.10.11120	Tb927.7.1760	Tb927.9.7285
Tb927.7.620	Tb927.1.2990	Tb927.3.1900	Tb927.10.1870	Tb927.7.950	Tb927.10.15370
Tb927.2.3340	Tb927.10.11040	Tb927.10.8590	Tb927.11.7020	Tb927.11.16050	Tb927.2.3780
Tb927.10.9466	Tb927.7.6410	Tb927.10.15750	Tb927.4.4320	Tb927.11.470	Tb927.11.6740
Tb927.3.750	Tb927.11.6530	Tb927.8.1480	Tb927.11.8820	Tb927.7.4300	Tb927.10.15490
Tb927.5.2010	Tb927.3.3870	Tb927.5.3290	Tb927.6.4510	Tb927.6.3010	VSG1037
Tb927.10.7270	Tb927.1.4730	Tb927.9.4190	Tb927.10.2180	Tb927.4.1660	Tb927.11.15430
Tb927.2.3750	Tb927.3.3200	Tb927.3.1420	Tb927.10.11050	Tb927.8.2730	Tb927.10.4060
Tb927.8.7240	Tb927.5.640	Tb927.4.800	Tb927.9.11280	Tb927.9.2430	Tb927.6.1950
Tb927.2.5750	Tb927.10.2210	Tb927.3.2020	Tb927.10.9400	Tb927.6.940	Tb927.10.14380
Tb927.9.7950	Tb927.6.2790	Tb927.1.2120	Tb927.9.8810	Tb927.9.3130	Tb927.11.7350
Tb927.9.3560	Tb927.10.4170	Tb927.11.7530	Tb927.2.5140	Tb927.9.1520	Tb927.1.4810
Tb927.11.2310	Tb927.10.12780	Tb927.11.7820	Tb927.11.14150	Tb927.10.8360	Tb927.7.700
VSG1811	Tb927.10.12870	Tb927.11.14630	Tb927.10.11690	Tb927.11.7707	Tb927.10.7410
Tb927.10.15900	Tb927.10.740	Tb927.4.770	Tb927.5.2690	Tb927.8.7150	Tb927.11.1900
Tb927.11.11660	Tb927.10.11310	Tb927.9.12510	Tb927.11.5960	Tb927.3.3390	Tb927.4.470
Tb927.10.8310	Tb927.6.2510	Tb927.7.3330	Tb927.11.9050	Tb927.3.3990	Tb927.8.3970
Tb927.9.1300	Tb927.3.800	Tb927.7.4020	Tb927.10.8650	Tb927.8.5410	Tb927.8.7090
Tb927.11.4970	Tb927.1.4520	Tb927.7.2670	Tb927.7.5460	Tb927.3.4860	Tb927.2.1080
Tb927.11.16000	Tb927.7.5250	VSG1723	Tb927.9.12030	Tb927.11.13960	Tb927.11.12190
Tb927.10.5740	Tb927.7.1790	Tb927.8.7950	Tb927.10.9210	Tb927.11.6700	Tb927.6.3930
Tb927.9.15090	Tb927.10.2250		Tb927.9.8580	Tb927.10.8620	Tb927.5.4140
Tb927.10.11840	Tb927.11.16520		Tb927.2.2450	Tb927.11.6565	Tb927.10.5010
Tb927.8.6820	Tb927.4.2100		Tb927.3.960	Tb927.10.1740	Tb927.2.1330
Tb927.11.200	Tb927.5.4460		Tb927.1.1025	Tb927.4.1460	Tb927.8.5820
Tb927.11.2990	Tb927.7.5230		Tb927.8.7140	Tb927.9.13770	Tb927.5.1460
Tb927.6.3210	Tb927.4.4230		Tb927.3.3410	Tb927.8.1880	Tb927.10.10170
Tb927.10.10250	Tb927.8.1710		Tb927.3.1360	Tb927.4.1600	Tb927.4.590
Tb927.8.3060	Tb927.5.2980		Tb927.3.4870	Tb927.2.4470	Tb927.5.2660
Tb927.4.5160	Tb927.7.6790		Tb927.9.14480	Tb927.8.2340	Tb927.1.110
Tb927.11.7270	Tb927.9.6060		Tb927.11.13560	Tb927.11.10430	Tb927.11.10420
Tb927.6.2840	Tb927.10.2270		Tb927.4.3500	Tb927.4.3510	Tb927.10.960
Tb927.1.2950	Tb927.6.2880		Tb927.11.9710	Tb927.7.2550	Tb927.5.850
Tb927.10.5200	Tb927.2.2940		Tb927.10.14670	Tb927.7.5780	Tb927.10.2370
Tb927.11.8810	Tb927.11.2280		Tb927.8.4590	Tb927.4.1850	Tb927.3.3670
Tb927.8.890	Tb927.8.5210		Tb927.8.4830	Tb927.9.12300	Tb927.8.5670
Tb927.2.2020	Tb927.9.9940		Tb927.7.1630	Tb927.9.3760	Tb927.11.6160
Tb927.2.2029	Tb927.6.190		Tb927.10.9560	Tb927.10.8380	Tb927.9.10500
Tb927.11.16860	Tb927.2.2490		Tb927.2.1110	Tb927.1.1010	Tb927.11.3030
Tb927.3.860	Tb927.5.4110		Tb927.4.2160	Tb927.9.3490	Tb927.7.270
Tb927.10.7990	Tb927.7.2790		Tb927.10.14650	Tb927.3.1720	Tb927.11.1050
Tb927.11.15070	Tb927.5.1340		Tb927.5.4440	Tb927.9.3010	Tb927.11.14040
Tb927.7.160	Tb927.7.6760		Tb927.11.14900	Tb927.7.2610	Tb927.8.5240
Tb927.10.1770	Tb927.11.5040		Tb927.9.4930	Tb927.10.5580	Tb927.8.7520
Tb927.11.15440	Tb927.1.3300		Tb927.6.3900	Tb927.11.11210	Tb927.1.1540
Tb927.11.2461	Tb927.7.5580		Tb927.8.1305	Tb927.2.3055	Tb927.10.1060
Tb927.11.2465	Tb927.11.16560		Tb927.3.4340	Tb927.11.13940	Tb927.11.7780
Tb927.9.2390	Tb927.8.4870		Tb927.3.2160	Tb927.11.8350	Tb927.8.3320
Tb927.2.4795	Tb927.2.2770		Tb927.11.6020	Tb927.10.3720	Tb927.3.4570
Tb927.9.14440	Tb927.10.10100		Tb927.10.4290	VSG555544_BES4--expression	Tb927.10.15760
Tb927.7.4350	Tb927.10.13550		Tb927.11.12340	Tb927.5.300	Tb927.9.14410
Tb927.11.16450	Tb927.10.7090		Tb927.7.5000	Tb927.6.4270	Tb927.9.10710
Tb927.2.1170	Tb927.5.330		Tb927.7.2580	Tb927.8.4630	Tb927.8.1800
Tb927.9.11220	Tb927.11.8990		Tb927.10.9830	Tb927.9.15829	Tb927.8.7340
Tb927.11.14460	Tb927.9.6530		Tb927.11.15210	Tb927.9.12440	Tb927.10.9130
Tb927.7.3180	Tb927.9.11600		Tb927.6.3920	Tb927.10.11360	Tb927.10.14170
Tb927.7.6850	Tb927.6.5010		Tb927.2.3970	Tb927.1.3310	Tb927.11.10240
Tb927.9.9290	Tb927.9.12800		Tb927.5.4090	Tb927.4.4810	Tb927.4.3840
Tb927.3.5690	Tb927.1.3170		Tb927.10.950	Tb927.3.5290	Tb927.9.13380
Tb927.11.14580	Tb927.10.410		Tb927.11.16960	Tb927.6.2720	Tb927.6.4370
Tb927.9.7290	Tb927.3.1230		Tb927.11.13490	Tb927.9.2817	Tb927.9.5770
Tb927.3.1250	Tb927.11.1330		Tb927.10.13980	Tb927.11.13900	Tb927.11.11290
Tb927.7.6240	Tb927.10.14400		Tb927.9.1810	Tb927.8.6890	Tb927.7.4220
VSG438	Tb927.5.3745		Tb927.9.7580	Tb927.9.8550	Tb927.4.5440
Tb927.7.1480	Tb927.7.1240		Tb927.11.8930	Tb927.11.6010	Tb927.11.3480
Tb927.10.9680	Tb927.2.4020		Tb927.10.15580	Tb927.7.4640	Tb927.10.6260
Tb927.5.3080	Tb927.10.2570		Tb927.11.14420	Tb927.5.2870	Tb927.3.1590
Tb927.1.730	Tb927.5.1900		Tb927.2.6080	Tb927.5.4120	Tb927.4.4550
Tb927.2.2180	Tb927.8.2060		Tb927.1.1080	Tb927.9.9750	Tb927.11.8710
Tb927.11.14610	Tb927.8.6580		Tb927.11.15610	Tb927.6.4640	Tb927.7.2640
Tb927.10.4730	Tb927.10.5980		Tb927.6.2950	Tb927.6.4130	Tb927.2.5190
Tb927.7.6540	Tb927.9.12700		Tb927.10.15770	Tb927.8.4860	Tb927.11.11330
Tb927.10.2080	Tb927.9.8610		Tb927.4.5210	Tb927.2.3035	Tb927.6.570
Tb927.8.1220	Tb927.8.3290		Tb927.11.9450	Tb927.8.6930	Tb927.9.6430
Tb927.9.14400	Tb927.11.1400		Tb927.10.4580	Tb927.10.15870	Tb927.9.8260
Tb927.10.12290	Tb927.11.12120		Tb927.11.4370	Tb927.1.4780	Tb927.10.13310
Tb927.9.7080	Tb927.10.830		Tb927.8.2800	Tb927.7.7500	Tb927.7.1600
Tb927.10.9500	Tb927.9.3680		Tb927.1.3810	Tb927.9.10200	Tb927.2.5830
Tb927.7.6040	Tb927.7.5850		Tb927.9.8680	Tb927.6.660	Tb927.9.10100
Tb927.9.10000	Tb927.8.3840		Tb927.3.2260	Tb927.3.4100	Tb927.9.5750
Tb927.11.16150	Tb927.10.11780		Tb927.1.2770	Tb927.9.3080	Tb927.11.16730
Tb927.11.7300	Tb927.10.13490		Tb927.11.9470	Tb927.11.15855	Tb927.11.15910
Tb927.5.1040	Tb927.11.3700		Tb927.10.14440	Tb927.9.1610	Tb927.11.2510
Tb927.11.6470	Tb927.3.1390		Tb927.4.1070	Tb927.10.12960	Tb927.11.11920
Tb927.8.3500			Tb927.11.16500	Tb927.7.4560	Tb927.8.3870
Tb927.4.3670			Tb927.11.2220	Tb927.11.8410	Tb927.8.5090
Tb927.1.860			Tb927.4.3320	Tb927.9.3870	Tb927.5.2790
Tb927.9.9780				Tb927.10.13910	Tb927.1.1370
Tb927.8.3330				Tb927.5.3750	Tb927.11.14830
VSG2085				Tb927.11.12290	Tb927.11.8730
Tb927.4.3110				Tb927.11.167	Tb927.10.12510
Tb927.1.5080				Tb927.11.165	Tb927.10.5840
Tb927.7.1050				Tb927.4.1180	Tb927.10.2310
Tb11.01.6240				Tb927.11.3990	Tb927.8.4960
Tb927.10.1330				Tb927.2.2500	Tb927.11.4540
Tb927.11.7880				Tb927.11.11410	Tb927.8.6036
Tb927.11.3550				Tb927.11.8310	Tb927.10.14680
Tb927.5.860				Tb927.10.3760	Tb927.11.5170
Tb927.11.14180				VSG1010	Tb927.9.11690
Tb927.8.4895				Tb927.10.7600	Tb927.8.2600
Tb927.10.11270				Tb927.6.3890	Tb927.3.1380
Tb927.4.990				Tb927.11.16140	Tb927.3.1030
Tb927.7.1990				Tb927.11.7330	Tb927.9.13340
Tb927.5.4030				Tb927.10.12900	Tb927.5.2320
Tb927.10.1350				Tb927.10.7490	Tb927.5.3050
Tb927.10.5300				Tb927.7.1800	Tb927.9.5730
Tb927.7.1172				Tb927.3.1410	Tb927.9.9080
Tb927.11.12740				Tb927.5.3140	Tb927.1.2580
Tb927.8.6020				Tb927.10.14190	Tb927.1.3450
Tb927.11.20730				Tb927.11.1960	Tb927.10.6220
				Tb927.10.8440	Tb927.5.1200
				Tb927.6.1230	Tb927.10.7680
				Tb927.7.4600	Tb927.10.13120
				Tb927.10.13350	Tb927.6.3810
				Tb927.6.3950	Tb927.10.12980
				Tb927.11.16770	Tb927.5.1560
				Tb927.11.7830	Tb927.10.13720
				Tb927.5.4160	Tb927.11.11570
				Tb927.11.15600	Tb927.6.1500
				Tb927.9.2070	Tb927.5.2520
				Tb927.11.3200	Tb927.9.8950
				Tb927.1.1980	Tb927.6.700
				Tb927.10.8870	Tb927.11.13080
				Tb927.9.14140	Tb927.2.560
				Tb927.11.14380	Tb927.7.5110
				Tb927.11.4340	Tb927.3.4060
				Tb927.10.5990	Tb927.8.5990
				Tb927.9.12710	Tb927.11.9640
				Tb927.10.2970	Tb927.11.14300
				Tb927.10.10400	Tb927.9.11840
				Tb927.11.1320	Tb11.02.5400
				Tb927.10.13690	Tb927.1.2670
				Tb927.3.4140	Tb927.9.6720
				Tb927.9.10520	Tb927.9.9160
				Tb927.2.4380	Tb927.11.10480
				Tb927.8.5260	Tb927.11.2950
				Tb927.7.4830	Tb927.10.12430
				Tb927.6.1210	Tb927.11.11680
				Tb927.10.3480	Tb927.11.630
				Tb927.1.890	Tb927.11.3890
				Tb927.10.210	Tb927.4.3370
				Tb927.10.13335	Tb927.11.3730
				Tb927.8.8250	Tb927.10.16120
				Tb927.1.1090	Tb927.10.8120
				Tb927.10.370	Tb927.11.1800
				Tb927.6.5020	Tb927.1.220
				Tb927.2.1045	Tb927.5.4040
				Tb927.9.12380	Tb927.10.1630
				Tb927.8.4880	Tb927.10.9190
				Tb927.10.2500	Tb927.10.2620
				Tb927.9.3320	Tb927.1.3200
				Tb927.4.3780	Tb927.11.6790
				Tb927.10.15780	Tb927.11.5110
				Tb927.10.6990	Tb927.10.3170
				Tb927.11.14360	Tb927.9.2900
				Tb927.10.750	Tb927.11.1560
				Tb927.11.1080	Tb927.9.1340
				Tb927.6.3350	Tb927.11.15530
				Tb927.7.4030	Tb927.3.2680
				Tb927.1.1390	Tb927.6.2170
				Tb927.9.6890	Tb927.10.10070
				Tb927.10.8240	Tb927.10.3610
				Tb927.1.2150	Tb927.8.7460
				Tb927.8.3380	Tb927.10.13180
				Tb927.10.9110	Tb927.8.6520
				Tb927.11.8430	Tb927.11.7680
				Tb927.11.11350	Tb927.2.5160
				Tb927.11.12730	Tb927.10.880
				Tb927.8.6010	Tb927.7.3380
				Tb927.3.5210	Tb927.11.6670
				Tb927.7.4850	Tb927.9.13280
				Tb927.9.14330	Tb927.6.910
				Tb927.5.2560	Tb927.4.330
				Tb927.11.7520	Tb927.9.10880
				Tb927.7.5670	Tb927.11.14090
				Tb927.6.1270	Tb927.8.6750
				Tb927.10.10650	Tb927.9.5320
				Tb927.6.811	Tb927.2.4710
				Tb927.6.815	Tb927.10.1090
				Tb927.8.8230	Tb927.4.4030
				Tb927.11.9870	Tb927.11.14560
				Tb927.6.1090	Tb927.11.3830
				Tb927.10.7925	Tb927.11.3780
				Tb927.9.13100	Tb927.11.10090
				Tb927.11.12130	Tb927.2.2060
				Tb927.7.6370	Tb927.3.1920
				Tb927.4.4760	Tb927.6.3400
				Tb927.11.13610	Tb927.10.4560
				Tb927.3.5660	Tb927.10.1420
				Tb927.10.6200	Tb927.8.6170
				Tb927.8.2010	Tb927.11.13520
				Tb927.7.2320	Tb927.11.2370
				Tb927.11.485	Tb927.10.6680
				Tb927.9.14100	Tb927.1.1140
				Tb927.8.1380	Tb927.6.4740
				Tb927.5.3550	Tb927.5.3810
				Tb927.9.9430	Tb927.7.2080
				Tb927.11.17870	Tb927.2.1810
				Tb927.1.3840	Tb927.9.7210
				Tb927.7.1160	Tb927.11.11590
				Tb927.11.4760	Tb927.6.2650
				Tb927.11.4830	Tb927.6.1870
				Tb927.4.2120	Tb927.11.5280
				Tb927.5.1540	Tb927.11.4770
				Tb927.11.10200	Tb927.10.7810
				Tb927.10.2960	Tb927.5.2940
				Tb927.11.11620	Tb927.2.4550
				Tb927.10.13480	Tb927.7.1510
				Tb927.4.3330	Tb927.10.6020
				Tb927.11.5710	Tb927.11.460
				Tb927.10.4940	Tb927.10.14330
				Tb927.11.9810	Tb927.3.4620
				Tb927.3.900	Tb927.9.8670
				Tb927.9.5220	Tb927.4.3520
				Tb927.5.590	Tb927.3.1480
				Tb927.11.11120	Tb927.10.15520
				Tb927.11.7850	Tb927.11.1990
				Tb927.6.760	Tb927.4.190
				Tb927.10.14910	Tb927.11.12030
				Tb927.7.6350	Tb927.4.2040
				Tb927.10.800	Tb927.11.10990
				Tb927.8.4410	Tb927.8.4380
				Tb927.8.2030	Tb927.9.14260
				Tb927.3.5640	Tb927.11.4710
				Tb927.2.5200	Tb927.10.6190
				Tb927.10.6480	Tb927.11.15460
				Tb927.11.9660	Tb927.10.5660
				Tb927.11.11940	Tb927.10.5920
				Tb927.11.14320	Tb927.3.4600
				Tb927.8.5560	Tb927.5.1150
				Tb927.8.6990	Tb927.10.13270
				Tb927.6.2220	Tb927.8.3150
				Tb927.11.13840	Tb927.10.1560
				Tb927.6.1750	Tb927.10.5260
				Tb927.4.2960	Tb927.6.3250
				Tb927.3.730	Tb927.9.15330
				Tb927.2.5050	Tb927.10.9020
				Tb927.11.650	Tb927.11.11800
				Tb927.11.16410	Tb927.10.2060
				Tb927.10.5860	Tb927.9.7250
				Tb927.4.1730	Tb927.9.4750
				Tb927.9.7810	Tb927.4.1340
				Tb927.1.1020	Tb927.8.2570
				Tb927.9.5880	Tb927.11.2670
				Tb927.3.4250	Tb927.5.3850
				Tb927.8.6050	Tb927.11.4190
				Tb927.10.11980	Tb927.4.1630
				Tb927.9.8570	Tb927.6.630
				Tb927.1.4210	Tb927.7.6020
				Tb927.5.140	Tb927.9.12780
				Tb927.11.9830	Tb927.10.5670
				Tb927.11.1470	Tb927.3.3590
				Tb927.9.9600	Tb927.2.2950
				Tb927.10.15450	Tb927.8.2740
				Tb927.10.2120	Tb927.8.3560
				Tb927.11.14240	Tb927.7.4520
				Tb927.3.2390	Tb927.11.6590
				Tb927.9.11150	Tb927.10.12890
				Tb927.9.9380	Tb927.8.760
				Tb927.10.1150	VSG705
				Tb927.11.5830	Tb927.11.13930
				Tb927.11.15300	Tb927.8.2080
				Tb927.11.2110	Tb927.11.6750
				Tb927.9.4650	Tb927.8.1260
				Tb927.10.13140	Tb927.8.2550
				Tb927.9.12930	Tb927.9.1380
				Tb927.10.1160	Tb927.5.3870
				Tb927.11.12320	Tb927.1.120
				Tb927.11.7390	Tb927.8.4250
				Tb927.1.3220	Tb927.10.3570
				Tb927.6.3290	Tb927.11.15420
				Tb927.8.4480	Tb927.1.540
				Tb927.11.3090	Tb927.10.15270
				Tb927.10.1830	Tb927.5.4450
				Tb927.9.3440	Tb927.9.14050
				Tb927.10.13700	Tb927.11.6250
				Tb927.7.2770	Tb927.4.2630
				Tb927.9.6420	Tb927.10.12370
				Tb927.11.11510	Tb927.10.13360
				Tb927.6.1560	Tb927.11.12180
				Tb927.9.10160	Tb927.3.2830
				Tb927.4.1940	Tb927.4.3150
				Tb927.6.3460	Tb927.11.2630
				Tb927.9.1360	Tb927.9.10960
				Tb927.9.3630	Tb927.10.3770
				Tb927.11.7180	Tb927.11.5060
				Tb927.11.12630	Tb927.10.4010
				Tb927.7.600	Tb927.8.4660
				Tb927.8.1450	Tb927.8.2840
				Tb927.3.2370	Tb927.2.450
				Tb927.6.2150	Tb927.10.600
				Tb927.11.13580	Tb927.2.4000
				Tb927.8.7440	Tb927.9.4500
				Tb927.11.15180	Tb927.7.5620
				Tb927.7.1450	Tb927.2.2230
				Tb927.9.12910	Tb927.11.16760
				Tb927.6.4490	Tb927.9.720
				Tb927.5.1740	Tb927.10.2770
				Tb927.6.3140	Tb927.10.6250
				Tb927.10.5530	Tb927.10.10180
				Tb927.10.3530	Tb927.11.360
				Tb927.7.2750	Tb927.11.11460
				Tb927.7.5900	Tb927.9.10230
				Tb927.10.13390	Tb927.5.2650
				Tb927.11.11530	Tb927.5.3830
				Tb927.11.4790	Tb927.4.2400
				Tb927.8.5310	Tb927.6.1900
				Tb927.3.4910	Tb927.10.6800
				Tb927.5.2920	Tb927.5.840
				Tb927.10.7870	Tb927.11.1260
				Tb927.11.7216	Tb927.2.470
				Tb927.11.7212	Tb927.11.9220
				Tb927.11.7218	Tb927.2.4390
				Tb927.5.292b	Tb927.6.1590
				Tb927.10.12390	Tb927.7.6890
				Tb927.3.3240	Tb927.4.3850
				Tb927.9.15050	Tb927.10.12330
				Tb927.8.4680	Tb927.11.1790
				Tb927.11.17020	Tb927.11.3450
				Tb927.10.2160	Tb927.11.14960
				Tb927.7.4990	VSG555562_BES7--expression
				Tb927.11.12610	Tb927.11.12490
				VSG3096	Tb927.1.2570
				Tb927.9.14090	Tb927.11.15940
				Tb927.10.6390	Tb927.10.2750
				Tb927.11.10110	Tb927.7.2400
				Tb927.11.9790	Tb927.10.9025
				Tb927.5.450	Tb927.10.7050
				Tb927.10.1615	Tb927.10.11450
				Tb927.10.4130	Tb927.8.1600
				Tb927.10.14290	Tb927.8.5040
				Tb927.10.2420	Tb927.11.15370
				Tb927.11.13010	Tb927.10.15170
				Tb927.9.4990	Tb927.3.3510
				Tb927.7.2730	Tb927.6.3750
				Tb927.3.3470	Tb927.11.4980
				Tb927.9.1420	Tb927.7.3290
				Tb927.10.6090	Tb927.5.4420
				Tb927.10.6890	Tb927.8.7510
				Tb927.11.6840	Tb927.10.8060
				Tb927.8.8160	Tb927.10.12310
				Tb927.5.4360	Tb927.1.880
				Tb927.10.1260	Tb927.4.3410
				Tb927.6.3420	Tb927.11.15630
				Tb927.5.660	Tb927.1.1600
				Tb927.10.14370	Tb927.11.16580
				Tb927.11.12670	Tb927.10.10390
				Tb927.10.11820	Tb927.10.5420
				Tb927.9.11130	Tb927.8.2000
				Tb927.11.5630	Tb927.7.2460
				Tb927.10.4800	Tb927.3.1580
				Tb927.8.2470	Tb927.11.9610
				Tb927.6.1130	Tb927.2.4830
				Tb927.6.2800	Tb927.11.8700
				Tb927.8.1580	Tb927.11.13190
				Tb927.9.9320	Tb927.5.2570
				Tb927.8.5290	Tb927.6.3510
				Tb927.9.13060	Tb927.5.1000
				Tb927.11.12070	Tb927.9.6760
				Tb927.10.160	VSG555595_BES12-expression
				Tb927.6.3980	Tb927.9.9660
				Tb927.11.16230	Tb927.10.6530
				Tb927.9.7890
				Tb927.7.2710
				Tb927.10.15350
				Tb927.1.4600
				Tb927.11.4020
				Tb927.11.6380
				Tb927.10.16020
				Tb927.9.9860
				Tb927.5.2960
				Tb927.10.3860
				Tb927.1.5000
				Tb927.10.9260
				Tb927.3.1690
				Tb927.10.12640
				Tb927.5.645
				Tb927.4.5140
				Tb927.7.3670
				Tb927.7.3450
				Tb927.7.4480
				Tb927.7.3900
				Tb927.6.200
				Tb927.9.2885
				Tb927.11.13830
				Tb927.10.6460
				Tb927.10.4820
				Tb927.10.510
				Tb927.4.3090
				Tb927.9.10060
				Tb927.2.2470
				Tb927.3.820
				Tb927.1.2970
				Tb927.7.4100
				Tb927.10.4680
				Tb927.11.10510
				Tb927.11.16210
				Tb927.10.10330
				Tb927.2.5120
				Tb927.10.6850
				Tb927.9.11070
				Tb927.10.14730
				Tb927.11.8010
				Tb927.1.4710
				Tb927.10.13000
				Tb927.5.3895
				Tb927.9.12290
				Tb927.4.1670
				Tb927.11.14770
				Tb927.9.5960
				Tb927.6.360
				Tb927.7.6200
				Tb927.10.11860
				Tb927.11.10850
				Tb927.10.13640
				Tb927.10.680
				Tb927.11.2350
				Tb927.9.8370
				Tb927.9.10040
				Tb927.9.14030
				Tb927.11.180
				Tb927.4.370
				Tb927.10.14220
				Tb927.5.3420
				Tb927.11.4010
				Tb927.8.6710
				Tb927.9.3800
				Tb927.11.1190
				Tb927.10.4370
				Tb927.6.3230
				Tb927.9.3750
				Tb927.10.13810
				Tb927.3.1710
				Tb927.11.14690
				Tb927.8.5890
				Tb927.3.4290
				Tb927.11.6710
				Tb927.7.490
				VSG746
				Tb927.10.8630
				Tb927.10.15880
				Tb927.9.2610
				Tb927.2.4460
				Tb927.9.6040
				Tb927.9.3170
				Tb927.8.2720
				Tb927.7.7490
				Tb927.11.7213
				Tb927.9.2420
				Tb927.9.3820
				Tb927.8.2930
				Tb927.7.6810
				Tb927.9.3290
				Tb927.9.9700
				Tb927.1.1000
				Tb927.9.1430
				Tb927.3.3380
				Tb927.10.650
				Tb927.5.1360
				Tb927.8.5400
				Tb927.10.8570
				Tb927.10.6810
				Tb927.2.2550
				VSG3736
				Tb927.8.1870
				Tb927.8.5970
				Tb927.4.1260
				Tb927.3.5280
				Tb927.3.3620
				Tb927.6.2080
				Tb927.3.850
				Tb927.4.400
				Tb927.10.6590
				Tb927.3.840
				Tb927.3.2080
				Tb927.7.3210
				Tb927.6.1280
				Tb927.10.6100
				Tb927.1.800
				Tb927.1.550
				Tb927.11.13300
				Tb927.4.2830
				Tb927.8.7040
				Tb927.10.13850
				Tb927.6.3270
				Tb927.11.830
				Tb927.3.4830
				Tb927.8.580
				Tb927.9.11540
				Tb927.9.6390
				Tb927.11.2070
				Tb927.11.8340
				Tb927.2.2570
				Tb927.11.11425
				Tb927.11.9960
				Tb927.4.1430
				Tb927.10.1710
				Tb927.11.7960
				Tb927.6.3590
				Tb927.2.1790
				Tb927.10.6350
				Tb927.6.4040
				Tb927.10.3380
				Tb927.7.6852
				Tb927.11.7940
				Tb927.4.460
				Tb927.9.8210
				Tb927.9.9030
				Tb927.7.1690
				Tb927.9.12680
				Tb927.10.5000
				Tb927.2.1890
				Tb927.8.5280
				Tb927.4.1170
				Tb927.10.14020
				Tb927.11.15980
				Tb927.11.2050
				Tb927.11.6000
				Tb927.8.6920
				Tb927.10.430
				Tb927.4.3730
				Tb927.11.8360
				Tb927.4.2280
				Tb927.11.1580
				Tb927.9.12470
				Tb927.10.5630
				Tb927.4.4610
				Tb927.10.2940
				Tb927.8.7860
				Tb927.11.970
				Tb927.3.4110
				Tb927.3.5570
				Tb927.3.1400
				Tb927.10.10040
				Tb927.9.2821
				Tb927.11.2930
				Tb927.11.1910
				Tb927.4.5390
				Tb927.3.2220
				Tb927.4.440
				Tb927.6.2590
				Tb927.11.8420
				Tb927.10.13341
				Tb927.7.4190
				Tb927.4.5060
				Tb927.10.5020
				Tb927.6.790
				Tb927.11.11260
				Tb927.4.1190
				Tb927.9.2100
				VSG1666
				Tb927.1.1990
				Tb927.11.13700
				Tb927.11.2030
				Tb927.7.7140
				Tb927.8.6900
				Tb927.7.5810
				Tb927.11.1210
				Tb927.8.5060
				Tb927.11.12280
				Tb927.11.6760
				Tb927.5.710
				Tb927.6.3080
				Tb927.3.5550
				Tb927.8.5270
				Tb927.11.1970
				Tb927.4.2670
				Tb927.6.1220
				Tb927.3.2240
				Tb927.7.4960
				Tb927.5.2350
				Tb927.4.2890
				Tb927.6.5030
				Tb927.6.4610
				Tb927.9.12390
				Tb927.9.12820
				Tb927.4.1200
				Tb927.8.5870
				Tb927.7.6380
				Tb927.11.7790
				Tb927.7.4230
				Tb927.9.12530
				Tb927.10.8860
				Tb927.11.9020
				Tb927.8.690
				Tb927.7.5830
				Tb927.8.7370
				Tb927.6.2920
				Tb927.11.11440
				Tb927.10.14260
				Tb927.5.2100
				Tb927.8.5590
				Tb927.9.5000
				Tb927.10.7630
				Tb927.4.2420
				Tb927.10.15820
				Tb927.10.16150
				Tb927.11.5680
				Tb927.11.15270
				Tb927.10.15210
				Tb927.11.5460
				Tb927.11.10890
				Tb927.10.3620
				Tb927.6.2000
				Tb927.11.6450
				Tb927.10.3490
				Tb927.10.11770
				Tb927.8.2650
				Tb927.11.7950
				Tb927.11.10570
				Tb927.11.9840
				Tb927.9.9270
				Tb927.11.15580
				Tb927.9.1410
				Tb927.10.11890
				Tb927.10.13530
				Tb927.10.15790
				Tb927.11.3610
				Tb927.11.15350
				Tb927.10.4210
				Tb927.5.3560
				Tb927.10.1680
				Tb927.9.9420
				Tb927.9.6880
				Tb927.9.4810
				Tb927.6.4420
				Tb927.11.665
				Tb927.5.750
				Tb927.8.3270
				Tb927.3.2280
				Tb927.1.1720
